# Dopamine response gene pathways in dorsal striatum MSNs from a gene expression viewpoint: cAMP-mediated gene networks

**DOI:** 10.1101/757500

**Authors:** Vladimir Babenko, Anna Galyamina, Igor Rogozin, Dmitry Smagin, Natalia Kudryavtseva

## Abstract

A mouse model of chronic social conflicts was used to analyze dorsal striatum neurons implicated in cAMP-mediated phosphorylation activation pathways specific for Medium Spiny Neurons (MSNs). Based on expression correlation analysis, we succeeded in dissecting Drd1- and Drd2-dopaminoceptive neurons (D1 and D2, correspondingly) gene pathways. We also found that D1 neurons feature previously reported two states, passive and active ones, represented in our analysis by distinct, negatively correlated gene clusters.

The correlation based gene pathways strongly corroborate the phosphorylation cascades highlighted in the previous studies, implying that the expression-based viewpoint corresponds to phosphorylation/dephosphorylation interplay in each type of neurons. Notably, D2 neurons showed the largest *Ppp1r1b* (encoding DARPP-32) expression modulation impact, implying that *Ppp1r1b* expression dynamics is mostly associated with neuroendocrine response mediated by *Penk/Pdyn* genes expression in D2 neurons.

We observed that under defeat stress in chronic social conflicts mice exhibited reduced motor activity as well as overall depression of dopamine-mediated MSNs activity, while aggressive mice exhibited motor hyperactivity and an increase in both D1-active phase and D2 MSNs genes expression.

Based on alternative transcript isoforms expression analysis, it was assumed that many genes (*Drd1, Adora1, Pde10, Ppp1r1b, Gnal*), specifically those in D1 neurons, apparently remain transcriptionally repressed via the reversible mechanism of promoter CpG island silencing, resulting in alternative promoter usage following profound reduction in their expression rate.

**Significance statement:** Medium Spiny Neurons (MSNs) comprise the main body of dorsal striatum neurons and represent dopaminoceptive GABAergic neurons. The cAMP- mediated cascade of excitation and inhibition responses involved in dopaminergic neurotransmission is crucial for neuroscience research due to its involvement in the motor and behavioral functions. In particular, all types of addictions are related to MSNs. Shedding the light on the mechanics of the above-mentioned cascade is of primary importance for this research domain. In this paper MSNs steady states will be elucidated based on pooled tissue RNA-Seq data not explicitly outlined before and connected with dynamic dopamine neurotransmission cycles.
