## Supplementary Tables for "Dopamine response gene pathways in dorsal striatum MSNs from a gene expression viewpoint: cAMP-mediated gene networks"

### Sheet: Supplemental Table S1
Supplemental Table S1. Encoding and expression profiles of transcripts.
	9 dorsal striatum samples are encoded as: C - controls samples A - aggressive (winners) samples, L - loser samples; 'Trascript status' denotates the type of splice isoform
			control mice			winners			losers
transript id	gene symbol	C1	C2	C3	A1	A2	A3	L1	L2	L3
NM_001012765	Adcy5	279.77	302.428	376.518	279.578	444.627	318.311	290.47	131.086	268.631
NM_001008533	Adora1	30.4878	33.9298	33.4458	29.6255	46.3749	33.3794	35.3755	43.8195	38.9853
NM_009630	Adora2a	176.873	210.373	242.14	173.544	317.808	198.491	202.969	71.0268	151.357
NM_009871	Cdk5r1	86.9512	82.1277	83.5308	79.6948	102.327	82.0246	82.9222	77.653	75.442
NM_001291801	Drd1	67.2247	67.6287	71.668	60.4245	59.6633	63.6879	75.4811	15.9086	56.0483
NM_010077	Drd2	129.307	152.675	168.808	118.91	223.117	142.02	151.9	46.4262	131.667
NM_008138	Gnai2	77.4423	81.0782	95.9418	79.6955	124.065	84.5788	79.9943	120.118	95.8679
NM_010307	Gnal	142.564	160.519	151.11	116.922	139.145	141.699	145.269	72.6431	134.879
NM_022427	Gpr88	335.036	348.316	344.072	302.182	274.848	292.018	362.195	80.3884	243.874
NM_008169	Grin1	134.897	135.313	164.073	131.84	214.173	150.97	132.487	135.071	130.443
NM_008170	Grin2a	10.3891	11.2634	8.879	8.17924	6.36015	10.3155	11.3585	6.97005	9.64572
NM_008171	Grin2b	20.495	19.8518	17.9436	18.1156	18.7477	17.1518	22.4128	13.5242	15.9124
NM_010350	Grin2c	11.1743	11.5068	12.4444	11.5617	14.5175	11.9571	10.962	27.1059	15.1057
NM_008172	Grin2d	8.50892	6.56726	7.41185	8.60621	9.28411	6.85303	7.00383	15.3173	7.23436
NM_023168	Grina	239.36	195.688	231.743	223.262	288.208	212.628	246.16	283.828	207.521
NM_008927	Map2k1	98.666	95.9626	104.225	90.7708	129.239	97.8912	93.1459	63.2445	84.8338
NM_011840	Map2k5	9.13215	9.44372	10.8385	8.89939	12.537	9.40361	10.8313	12.5122	9.49699
NM_001038663	Mapk1	98.8792	92.8088	87.8314	95.7215	73.5549	87.8587	107.759	43.6359	80.2518
NM_011952	Mapk3	78.9971	83.1078	92.0251	76.2903	130.504	87.5077	81.5629	95.4372	88.6595
NM_001291033	Mapk7	7.31225	7.38013	8.1665	6.78462	9.80383	7.91802	6.81976	9.90829	8.24267
NM_001290707	Pde10a	192.887	241.382	235.815	194.821	235.087	220.923	267.243	64.3969	198.844
NM_001286502	Pdyn	48.1491	48.9859	51.4074	38.0462	53.7904	43.9988	34.63	16.5259	46.3324
NM_001002927	Penk	1042.84	1240.94	1203.42	873.037	1483.38	1158.7	1024.07	330.912	876.181
NM_031868	Ppp1ca	227.453	238.635	280.206	205.913	300.776	228.739	247.807	137.398	205.644
NM_172707	Ppp1cb	72.9802	56.9249	46.1293	57.1994	28.2306	49.1712	81.2385	39.9823	51.0446
NM_013636	Ppp1cc	94.5089	93.3992	91.7258	91.186	88.0391	90.6055	109.564	80.1139	85.4703
NM_144828	Ppp1r1b	906.77	1343.04	1415.65	939.877	2205.04	1332.29	1029.54	492.051	1059.97
NM_019411	Ppp2ca	124.24	108.894	123.687	106.374	78.8019	103.925	111.476	99.4151	111.157
NM_001293622	Ppp3ca	384.041	415.933	371.111	351.284	333.43	372.357	454.48	143.42	326.161
NM_001277898	Prkaca	77.0558	67.2771	65.5254	65.8864	93.0184	66.1299	67.9845	92.4426	67.9183
NM_001163565	Ptpn5	219.97	239.89	272.205	190.004	319.032	234.987	203.398	123.77	217.175
NM_009311	Tac1	172.373	179.964	165.749	130.064	158.343	161.937	181.303	47.4564	146.103
NM_001199971	Tac2	3.77523	0.120316	0.401269	0.756672	0.480071	1.86032	1.34986	3.1098	1.63517

### Sheet: Supplemental Table S2
Supplemental Table S2. Expression profiles of phosphatase subunit genes.
	The maximum expression rate of alpha (a) catalytic subunit across all phophatases in striatum samples is observed
	protein	gene symbol	STR C1	STR C2	STR C3	STR A1	STR A2	STR A3	STR L1	STR L2	STR L3
		Ppp1ca	227.453	238.635	280.206	205.913	300.776	228.739	247.807	137.398	205.644
	PP1	Ppp1cb	72.9802	56.9249	46.1293	57.1994	28.2306	49.1712	81.2385	39.9823	51.0446
		Ppp1cc	94.5089	93.3992	91.7258	91.186	88.0391	90.6055	109.564	80.1139	85.4703
	PP2A	Ppp2ca	124.24	108.894	123.687	106.374	78.8019	103.925	111.476	99.4151	111.157
		Ppp2cb	42.6673	37.2072	38.1179	41.071	31.5249	32.7268	40.1837	42.8504	38.5762
	PP2B	Ppp3ca	384.041	415.933	371.111	351.284	333.43	372.357	454.48	143.42	326.161
		Ppp3cb	58.9229	49.6518	44.8106	47.9934	33.6265	43.0487	63.8868	38.2517	41.1211
		Ppp3cc	6.74781	6.81622	5.95453	5.81599	4.3545	6.72504	6.94595	10.1447	6.66576

### Sheet: Supplemental Table S3
Supplemental Table S3. Encoding and expression profiles of transcripts. Gene symbol denotates the presence of transcripts variation in the names supplied with dash followed by number of (minor expressed) splice isoform.
	Bold typed are negatively correlated pairs of transcript isoforms, meaning their switching in the course of changing the state of neurons (D2<-> DA depleted; D1 passive <-> D1 active)
	9 dorsal striatum samples are encoded as: C - controls samples A - aggressive (winners) samples, L - loser samples; 'Trascript status' denotates the type of splice isoform
			control mice			winners			losers
id	gene symbol	C1	C2	C3	A1	A2	A3	L1	L2	L3	Transcript status:
NM_001012765	Adcy5	322.126	365.603	438.501	297.566	494.38	376.595	382.185	145.148	314.474	N/A
NM_001008533	Adora1	12.2234	12.0021	16.9914	9.83191	20.9678	14.2439	18.6498	19.663	16.1677	short
NM_001291928	Adora1_1	18.2927	17.8192	12.9335	19.1062	20.4176	16.0061	18.0819	19.7184	18.5499	long
NM_009630	Adora2a	192.501	237.291	266.318	174.258	331.498	221.605	245.166	74.2531	165.639	N/A
NM_009871	Cdk5r1	94.4501	98.3888	96.641	84.8748	112.971	96.3123	93.7635	85.42	87.584	N/A
NM_001291801	Drd1	41.4865	56.3031	54.2494	46.0158	42.6385	50.9153	50.3607	13.1641	49.3195	short
NM_010076	Drd1_1	29.8766	25.1199	29.194	24.6324	23.8143	24.3093	20.4687	4.39602	16.0193	long
NM_010077	Drd2	150	180.938	193.935	133.54	244.747	164.98	175.848	50.5428	151.563	N/A
NM_008138	Gnai2	94.3201	92.8065	106.372	92.6423	131.664	96.1364	102.936	128.15	108.806	N/A
NM_010307	Gnal	174.724	190.298	171.807	153.82	150.96	163.12	156.854	51.7491	150.281	short
NM_177137	Gnal_1	4.55506	2.25134	3.3436	4.38455	2.66823	3.47834	3.44577	28.2369	6.51791	long
NM_022427	Gpr88	337.557	417.911	398.921	311.67	303.667	343.412	365.574	88.5351	283.624	N/A
NM_001177656	Grin1	578.174	417.924	619.692	607.172	501.898	737.586	987.106	3749.84	793.031	exon4 included
NM_008169	Grin1_1	107.1	108.38	130.965	100.046	166.466	118.409	123.449	58.2225	93.1999	exon20 incl, long UTR
NM_001177657	Grin1_2	49.199	45.6239	46.9861	39.4833	59.3999	44.5128	40.6043	21.2706	42.6635	exon4, 20 excluded (shortest)
NM_008170	Grin2a	1.3765	1.53456	2.00913	1.41661	1.44877	2.18026	2.39956	1.21906	1.92528	N/A
NM_008171	Grin2b	19.265	19.6281	19.1808	17.1192	20.5512	15.1697	19.1804	11.6289	16.1972	N/A
NM_010350	Grin2c	11.6185	12.8156	13.4834	11.1219	14.7972	13.3762	13.7067	27.9385	16.493	N/A
NM_008172	Grin2d	4.22508	1.87854	2.4783	3.30724	2.86589	2.46608	2.3582	11.4778	3.05459	N/A
NM_023168	Grina	250.494	234.523	268.334	215.174	317.881	249.602	271.309	312.256	241.086	N/A
NM_008927	Map2k1	118.912	115.14	120.844	109.658	142.798	115.124	116.269	69.659	98.6655	N/A
NM_011840	Map2k5	10.2181	11.2984	12.4256	10.0786	13.7969	11.0509	11.8773	13.7784	10.9783	N/A
NM_011949	Mapk1	88.1923	97.7568	89.136	92.9539	67.8498	88.613	81.5842	41.5292	81.1213	long
NM_001038663	Mapk1_1	13.2177	13.5568	12.6706	17.1079	13.4307	14.6798	13.0072	6.52543	12.2197	short
NM_011952	Mapk3	100.325	99.6933	106.672	90.6237	144.155	102.872	109.218	105.093	103.105	N/A
NM_001291034	Mapk7	2.85512	1.91909	2.18772	2.16495	3.51724	4.4621	0.361041	2.93842	4.57613	long CDS
NM_001291036	Mapk7_1	2.26736	0.00173287	2.46455	1.16057	1.87942	3.57341	0.65952	1.66338	1.77412	short CDS
NM_011866	Pde10a	170.207	211.518	214.816	182.212	215.965	200.51	224.581	50.9584	177.307	short
NM_001290707	Pde10a_1	3.31069	3.66571	1.68977	3.75662	3.03908	1.6012	3.59887	4.60085	1.56907	long
NM_001286502	Pdyn	61.8878	62.9634	66.0758	48.9022	69.1387	56.5533	44.5112	21.2413	59.5527	N/A
NM_001002927	Penk	1340.4	1489.62	1393.68	1147.03	1637.74	1362.07	1269.79	363.781	1016.96	N/A
NM_031868	Ppp1ca	251.279	286.325	324.885	226.726	332.344	269.007	276.135	151.336	239.174	N/A
NM_172707	Ppp1cb	66.6636	68.3046	53.4883	64.0443	31.1977	57.8327	58.091	44.0392	59.3696	N/A
NM_013636	Ppp1cc	97.6913	112.081	106.357	100.241	97.2935	106.581	108.997	88.2392	99.4157	N/A
NM_144828	Ppp1r1b	1337.58	1612.86	1642.92	1239.54	2438.75	1568	1702.23	542.49	1233.63	long (DARPP32)
NM_001313970	Ppp1r1b_1	459.509	611.854	385.612	625.145	460.226	495.391	591.087	170.608	423.785	short (tDARPP32)
NM_019411	Ppp2ca	133.296	130.744	123.138	124.861	87.1269	122.365	111.198	109.638	129.37	N/A
NM_008913	Ppp3ca	392.725	475.265	407.581	414.475	350.796	409.46	424.68	143.803	355.019	long (exon13 included)
NM_001293622	Ppp3ca_1	32.8519	23.5759	22.5161	22.5845	17.4275	28.3094	24.124	14.1108	24.1378	short
NM_008854	Prkaca	58.251	42.4053	70.7207	53.4205	62.3934	52.5992	64.2692	72.8995	49.7986	long
NM_001277898	Prkaca_1	35.4923	38.3066	5.244	24.8489	40.3272	25.1523	17.3596	28.9034	29.1748	short
NM_001163565	Ptpn5	256.838	270.27	293.942	210.712	335.179	257.513	260.324	121.593	234.062	short
NM_013643	Ptpn5_1	17.3295	7.88505	11.7981	11.5161	7.17694	9.90521	8.0166	11.7531	10.0384	long
NM_001311060	Tac1	138.822	158.899	146.524	118.536	117.852	126.115	121.81	37.6167	122.778	short
NM_009311	Tac1_1	73.2391	65.5831	55.7806	57.0477	63.4572	71.5503	73.5469	17.0969	54.2039	long (exon 4 included)
NM_009312	Tac2	5.16814	0.144353	0.46524	1.00342	0.530428	2.18777	1.87815	3.42521	1.90177	N/A
